# MCBO: Mammalian Cell Bioprocessing Ontology, A Hub-and-Spoke, IOF-Anchored Application Ontology

**DOI:** 10.64898/2026.01.05.697007

**Authors:** Kimberly Robasky, James Morrissey, Markus Riedl, Andreas Dräger, Nicole Borth, Michael J. Betenbaugh, Nathan E. Lewis

**Author notes:** Corresponding author. (K. Robasky); (N. E. Lewis). These authors contributed equally (Kimberly Robasky, James Morrissey, Markus Riedl, Andreas Dräger, Nathan E. Lewis).

## Abstract

Mammalian cell-based biopharmaceutical manufacturing generates vast, heterogeneous datasets that remain fragmented due to the lack of a standardized metadata framework. A key challenge in biologics manufacturing is linking bioreactor conditions, cell line characteristics and recombinant product production. A datahub for mammalian cell bioprocessing, integrated by semantic technologies, will serve as a tool to understand and query the connections between these complex datasets. While existing ontologies cover general biological and experimental concepts, they often lack the operational specificity required to harmonize bioreactor conditions, cell line engineering, and product quality metrics. To address this specific gap, we present the Mammalian Cell Bioprocessing Ontology (MCBO), a hub-and-spoke application ontology built on Basic Formal Ontology (BFO) foundations and anchored to the Industrial Ontology Foundry (IOF) Core. MCBO formalizes the process-participant-quality modeling pattern, enabling precise tracking of culture environmental conditions as qualities of the physical culture system. We demonstrate the utility of MCBO through a central datahub populated with 723 curated cell culture process instances and 325 unique bioprocess samples from published studies. The framework is validated against eight competency questions implemented via SPARQL, demonstrating efficient cross-study querying of culture optimization, cell line engineering, and multi-omics integration. By providing a stable, schema-independent substrate for data harmonization, MCBO enables AI agent-powered, human-in-the-loop workflows and facilitates LLM-assisted extraction of structured metadata from legacy records. MCBO is open-source and designed for deployment behind institutional firewalls to support interoperable biomanufacturing intelligence while maintaining intellectual property sensitivity. MCBO is supported by the International Biomanufacturing Network (IBioNe), which aims to accelerate discoveries and developments by providing a network of biomanufacturing training and workforce development to educate the next generation of biomanufacturing experts. MCBO is evaluated using over 700 curated cell culture processes, validated against eight competency questions, and quality-controlled using automated ontology checks. Evaluation results and formal reasoning validation are provided in the Supplementary Materials.

Availability: https://github.com/lewiscelllabs/mcbo
