## Supplementary material for "MCBO: Mammalian Cell Bioprocessing Ontology, A Hub-and-Spoke, IOF-Anchored Application Ontology": Competency Questions and Query Results: cq1.tsv

cellLine	temperature	pH	dissolvedOxygen	productivityType
http://example.org/mcbo#cellline_CHO-DXB11	37.0			http://example.org/mcbo#HighProductivity
http://example.org/mcbo#cellline_CHO-DXB11	37.0			http://example.org/mcbo#HighProductivity
http://example.org/mcbo#cellline_CHO-DXB11	37.0			http://example.org/mcbo#HighProductivity
http://example.org/mcbo#cellline_CHO-DXB11	37.0			http://example.org/mcbo#HighProductivity
http://example.org/mcbo#cellline_CHO-DXB11	37.0			http://example.org/mcbo#HighProductivity
http://example.org/mcbo#cellline_CHO-DXB11	37.0			http://example.org/mcbo#HighProductivity
http://example.org/mcbo#cellline_CHO-DXB11	37.0			http://example.org/mcbo#HighProductivity
http://example.org/mcbo#cellline_CHO-DXB11	37.0			http://example.org/mcbo#HighProductivity
http://example.org/mcbo#cellline_CHO-DXB11	37.0			http://example.org/mcbo#HighProductivity
http://example.org/mcbo#cellline_CHO-DXB11	37.0			http://example.org/mcbo#HighProductivity
http://example.org/mcbo#cellline_CHO-DXB11	37.0			http://example.org/mcbo#HighProductivity
http://example.org/mcbo#cellline_CHO-DXB11	37.0			http://example.org/mcbo#HighProductivity
http://example.org/mcbo#cellline_CHO-DXB11	37.0			http://example.org/mcbo#HighProductivity
http://example.org/mcbo#cellline_CHO-DXB11	37.0			http://example.org/mcbo#HighProductivity
http://example.org/mcbo#cellline_CHO-DXB11	37.0			http://example.org/mcbo#HighProductivity
http://example.org/mcbo#cellline_CHO-DXB11	37.0			http://example.org/mcbo#HighProductivity
http://example.org/mcbo#cellline_CHO-DXB11	37.0			http://example.org/mcbo#HighProductivity
http://example.org/mcbo#cellline_CHO-DXB11	37.0			http://example.org/mcbo#HighProductivity
http://example.org/mcbo#cellline_CHO-DXB11	37.0			http://example.org/mcbo#HighProductivity
http://example.org/mcbo#cellline_CHO-DXB11	37.0			http://example.org/mcbo#HighProductivity
http://example.org/mcbo#cellline_CHO-DXB11	37.0			http://example.org/mcbo#HighProductivity
http://example.org/mcbo#cellline_CHO-DXB11	37.0			http://example.org/mcbo#HighProductivity
http://example.org/mcbo#cellline_CHO-DXB11	37.0			http://example.org/mcbo#HighProductivity
http://example.org/mcbo#cellline_CHO-DXB11	37.0			http://example.org/mcbo#HighProductivity
http://example.org/mcbo#cellline_CHO-DXB11	37.0			http://example.org/mcbo#HighProductivity
http://example.org/mcbo#cellline_CHO-DXB11	37.0			http://example.org/mcbo#HighProductivity
http://example.org/mcbo#cellline_CHO-DXB11	37.0			http://example.org/mcbo#HighProductivity
http://example.org/mcbo#cellline_CHO-DXB11	37.0			http://example.org/mcbo#HighProductivity
http://example.org/mcbo#cellline_CHO-DXB11	37.0			http://example.org/mcbo#HighProductivity
http://example.org/mcbo#cellline_CHO-DXB11	37.0			http://example.org/mcbo#HighProductivity
http://example.org/mcbo#cellline_CHO-DXB11	37.0			http://example.org/mcbo#HighProductivity
http://example.org/mcbo#cellline_CHO-DXB11	37.0			http://example.org/mcbo#HighProductivity
http://example.org/mcbo#cellline_CHO-DXB11	37.0			http://example.org/mcbo#HighProductivity
http://example.org/mcbo#cellline_CHO-K1	37.0			http://example.org/mcbo#HighProductivity
http://example.org/mcbo#cellline_CHO-K1	37.0			http://example.org/mcbo#HighProductivity
http://example.org/mcbo#cellline_CHO-K1	37.0			http://example.org/mcbo#HighProductivity
http://example.org/mcbo#cellline_CHO-K1	37.0			http://example.org/mcbo#HighProductivity
http://example.org/mcbo#cellline_CHO-K1	37.0			http://example.org/mcbo#HighProductivity
http://example.org/mcbo#cellline_CHO-K1	37.0			http://example.org/mcbo#HighProductivity
http://example.org/mcbo#cellline_CHO-K1	35.5			http://example.org/mcbo#HighProductivity
http://example.org/mcbo#cellline_CHO-K1	35.5			http://example.org/mcbo#HighProductivity
http://example.org/mcbo#cellline_CHO-K1	35.5			http://example.org/mcbo#HighProductivity
http://example.org/mcbo#cellline_CHO-K1	37.0			http://example.org/mcbo#HighProductivity
http://example.org/mcbo#cellline_CHO-K1	37.0			http://example.org/mcbo#HighProductivity
http://example.org/mcbo#cellline_CHO-K1	37.0			http://example.org/mcbo#HighProductivity
http://example.org/mcbo#cellline_CHO-K1	37.0			http://example.org/mcbo#HighProductivity
http://example.org/mcbo#cellline_CHO-K1	37.0			http://example.org/mcbo#HighProductivity
http://example.org/mcbo#cellline_CHO-K1	37.0			http://example.org/mcbo#HighProductivity
http://example.org/mcbo#cellline_CHO-K1	37.0			http://example.org/mcbo#HighProductivity
http://example.org/mcbo#cellline_CHO-K1	37.0			http://example.org/mcbo#HighProductivity
http://example.org/mcbo#cellline_CHO-K1	37.0			http://example.org/mcbo#HighProductivity
http://example.org/mcbo#cellline_CHO-S	37.0			http://example.org/mcbo#HighProductivity
http://example.org/mcbo#cellline_CHO-S	37.0			http://example.org/mcbo#HighProductivity
http://example.org/mcbo#cellline_CHO-S	37.0			http://example.org/mcbo#HighProductivity
http://example.org/mcbo#cellline_CHO-S	37.0			http://example.org/mcbo#HighProductivity
http://example.org/mcbo#cellline_CHO-S	37.0			http://example.org/mcbo#HighProductivity
http://example.org/mcbo#cellline_CHO-S	37.0			http://example.org/mcbo#HighProductivity
http://example.org/mcbo#cellline_CHO-S	37.0			http://example.org/mcbo#HighProductivity
http://example.org/mcbo#cellline_CHO-S	37.0			http://example.org/mcbo#HighProductivity
http://example.org/mcbo#cellline_CHO-S	37.0			http://example.org/mcbo#HighProductivity
http://example.org/mcbo#cellline_CHO-S	37.0			http://example.org/mcbo#HighProductivity
http://example.org/mcbo#cellline_CHO-S	37.0			http://example.org/mcbo#HighProductivity
http://example.org/mcbo#cellline_CHO-S	37.0			http://example.org/mcbo#HighProductivity
http://example.org/mcbo#cellline_CHO-S	37.0			http://example.org/mcbo#HighProductivity
http://example.org/mcbo#cellline_CHO-S	37.0			http://example.org/mcbo#HighProductivity
http://example.org/mcbo#cellline_CHO-S	37.0			http://example.org/mcbo#HighProductivity
http://example.org/mcbo#cellline_CHO-S	37.0			http://example.org/mcbo#HighProductivity
http://example.org/mcbo#cellline_CHO-DXB11	37.0			http://example.org/mcbo#MediumProductivity
http://example.org/mcbo#cellline_CHO-DXB11	37.0			http://example.org/mcbo#MediumProductivity
http://example.org/mcbo#cellline_CHO-DXB11	37.0			http://example.org/mcbo#MediumProductivity
http://example.org/mcbo#cellline_CHO-DXB11	37.0			http://example.org/mcbo#MediumProductivity
http://example.org/mcbo#cellline_CHO-DXB11	37.0			http://example.org/mcbo#MediumProductivity
http://example.org/mcbo#cellline_CHO-DXB11	37.0			http://example.org/mcbo#MediumProductivity
http://example.org/mcbo#cellline_CHO-DXB11	37.0			http://example.org/mcbo#MediumProductivity
http://example.org/mcbo#cellline_CHO-DXB11	37.0			http://example.org/mcbo#MediumProductivity
http://example.org/mcbo#cellline_CHO-DXB11	37.0			http://example.org/mcbo#MediumProductivity
http://example.org/mcbo#cellline_CHO-DXB11	37.0			http://example.org/mcbo#MediumProductivity
http://example.org/mcbo#cellline_CHO-DXB11	37.0			http://example.org/mcbo#MediumProductivity
http://example.org/mcbo#cellline_CHO-DXB11	37.0			http://example.org/mcbo#MediumProductivity
http://example.org/mcbo#cellline_CHO-DXB11	37.0			http://example.org/mcbo#MediumProductivity
http://example.org/mcbo#cellline_CHO-DXB11	37.0			http://example.org/mcbo#MediumProductivity
http://example.org/mcbo#cellline_CHO-DXB11	37.0			http://example.org/mcbo#MediumProductivity
http://example.org/mcbo#cellline_CHO-DXB11	37.0			http://example.org/mcbo#MediumProductivity
http://example.org/mcbo#cellline_CHO-DXB11	37.0			http://example.org/mcbo#MediumProductivity
http://example.org/mcbo#cellline_CHO-DXB11	37.0			http://example.org/mcbo#MediumProductivity
http://example.org/mcbo#cellline_CHO-DXB11	37.0			http://example.org/mcbo#MediumProductivity
http://example.org/mcbo#cellline_CHO-DXB11	37.0			http://example.org/mcbo#MediumProductivity
http://example.org/mcbo#cellline_CHO-DXB11	37.0			http://example.org/mcbo#MediumProductivity
http://example.org/mcbo#cellline_CHO-DXB11	37.0			http://example.org/mcbo#MediumProductivity
http://example.org/mcbo#cellline_CHO-DXB11	37.0			http://example.org/mcbo#MediumProductivity
http://example.org/mcbo#cellline_CHO-DXB11	37.0			http://example.org/mcbo#MediumProductivity
http://example.org/mcbo#cellline_CHO-DXB11	37.0			http://example.org/mcbo#MediumProductivity
http://example.org/mcbo#cellline_CHO-DXB11	37.0			http://example.org/mcbo#MediumProductivity
http://example.org/mcbo#cellline_CHO-DXB11	37.0			http://example.org/mcbo#MediumProductivity
http://example.org/mcbo#cellline_CHO-DXB11	37.0			http://example.org/mcbo#MediumProductivity
http://example.org/mcbo#cellline_CHO-DXB11	37.0			http://example.org/mcbo#MediumProductivity
http://example.org/mcbo#cellline_CHO-DXB11	37.0			http://example.org/mcbo#MediumProductivity
http://example.org/mcbo#cellline_CHO-DXB11	37.0			http://example.org/mcbo#MediumProductivity
http://example.org/mcbo#cellline_CHO-DXB11	37.0			http://example.org/mcbo#MediumProductivity
http://example.org/mcbo#cellline_CHO-DXB11	37.0			http://example.org/mcbo#MediumProductivity
http://example.org/mcbo#cellline_CHO-DXB11	37.0			http://example.org/mcbo#MediumProductivity
http://example.org/mcbo#cellline_CHO-DXB11	37.0			http://example.org/mcbo#MediumProductivity
http://example.org/mcbo#cellline_CHO-DXB11	37.0			http://example.org/mcbo#MediumProductivity
http://example.org/mcbo#cellline_CHO-DXB11	37.0			http://example.org/mcbo#MediumProductivity
http://example.org/mcbo#cellline_CHO-DXB11	37.0			http://example.org/mcbo#MediumProductivity
http://example.org/mcbo#cellline_CHO-DXB11	37.0			http://example.org/mcbo#MediumProductivity
http://example.org/mcbo#cellline_CHO-DXB11	37.0			http://example.org/mcbo#MediumProductivity
http://example.org/mcbo#cellline_CHO-DXB11	37.0			http://example.org/mcbo#MediumProductivity
http://example.org/mcbo#cellline_CHO-DXB11	37.0			http://example.org/mcbo#MediumProductivity
http://example.org/mcbo#cellline_CHO-DXB11	37.0			http://example.org/mcbo#MediumProductivity
http://example.org/mcbo#cellline_CHO-DXB11	37.0			http://example.org/mcbo#MediumProductivity
http://example.org/mcbo#cellline_CHO-DXB11	37.0			http://example.org/mcbo#MediumProductivity
http://example.org/mcbo#cellline_CHO-DXB11	37.0			http://example.org/mcbo#MediumProductivity
http://example.org/mcbo#cellline_CHO-K1	37.0			http://example.org/mcbo#MediumProductivity
http://example.org/mcbo#cellline_CHO-K1	37.0			http://example.org/mcbo#MediumProductivity
http://example.org/mcbo#cellline_CHO-K1	37.0			http://example.org/mcbo#MediumProductivity
http://example.org/mcbo#cellline_CHO-K1	37.0			http://example.org/mcbo#MediumProductivity
http://example.org/mcbo#cellline_CHO-K1	37.0			http://example.org/mcbo#MediumProductivity
http://example.org/mcbo#cellline_CHO-K1	37.0			http://example.org/mcbo#MediumProductivity
http://example.org/mcbo#cellline_CHO-K1	37.0			http://example.org/mcbo#MediumProductivity
http://example.org/mcbo#cellline_CHO-K1	37.0			http://example.org/mcbo#MediumProductivity
http://example.org/mcbo#cellline_CHO-K1	37.0			http://example.org/mcbo#MediumProductivity
http://example.org/mcbo#cellline_CHO-K1	35.5			http://example.org/mcbo#MediumProductivity
http://example.org/mcbo#cellline_CHO-K1	35.5			http://example.org/mcbo#MediumProductivity
http://example.org/mcbo#cellline_CHO-K1	35.5			http://example.org/mcbo#MediumProductivity
http://example.org/mcbo#cellline_CHO-S	37.0			http://example.org/mcbo#MediumProductivity
http://example.org/mcbo#cellline_CHO-S	37.0			http://example.org/mcbo#MediumProductivity
http://example.org/mcbo#cellline_CHO-S	37.0			http://example.org/mcbo#MediumProductivity
http://example.org/mcbo#cellline_CHO-S	37.0			http://example.org/mcbo#MediumProductivity
http://example.org/mcbo#cellline_CHO-S	37.0			http://example.org/mcbo#MediumProductivity
http://example.org/mcbo#cellline_CHO-S	37.0			http://example.org/mcbo#MediumProductivity
http://example.org/mcbo#cellline_CHO-S	37.0			http://example.org/mcbo#MediumProductivity
http://example.org/mcbo#cellline_CHO-S	37.0			http://example.org/mcbo#MediumProductivity
http://example.org/mcbo#cellline_CHO-S	37.0			http://example.org/mcbo#MediumProductivity
http://example.org/mcbo#cellline_CHO-S	37.0			http://example.org/mcbo#MediumProductivity
http://example.org/mcbo#cellline_CHO-S	37.0			http://example.org/mcbo#MediumProductivity
http://example.org/mcbo#cellline_CHO-S	37.0			http://example.org/mcbo#MediumProductivity
http://example.org/mcbo#cellline_CHO-S	37.0			http://example.org/mcbo#MediumProductivity
http://example.org/mcbo#cellline_CHO-S	37.0			http://example.org/mcbo#MediumProductivity
http://example.org/mcbo#cellline_CHO-S	37.0			http://example.org/mcbo#MediumProductivity
http://example.org/mcbo#cellline_CHO-S	37.0			http://example.org/mcbo#MediumProductivity
http://example.org/mcbo#cellline_CHO-S	37.0			http://example.org/mcbo#MediumProductivity
http://example.org/mcbo#cellline_CHO-S	37.0			http://example.org/mcbo#MediumProductivity
http://example.org/mcbo#cellline_CHO-S	37.0			http://example.org/mcbo#MediumProductivity
http://example.org/mcbo#cellline_CHO-S	37.0			http://example.org/mcbo#MediumProductivity
http://example.org/mcbo#cellline_CHO-S	37.0			http://example.org/mcbo#MediumProductivity
http://example.org/mcbo#cellline_CHO-S	37.0			http://example.org/mcbo#MediumProductivity
http://example.org/mcbo#cellline_CHO-S	37.0			http://example.org/mcbo#MediumProductivity
http://example.org/mcbo#cellline_CHO-S	37.0			http://example.org/mcbo#MediumProductivity
http://example.org/mcbo#cellline_CHO-S	37.0			http://example.org/mcbo#MediumProductivity
http://example.org/mcbo#cellline_CHO-S	37.0			http://example.org/mcbo#MediumProductivity
http://example.org/mcbo#cellline_CHO-S	37.0			http://example.org/mcbo#MediumProductivity
http://example.org/mcbo#cellline_CHO-S	37.0			http://example.org/mcbo#MediumProductivity
http://example.org/mcbo#cellline_CHO-S	37.0			http://example.org/mcbo#MediumProductivity
http://example.org/mcbo#cellline_CHO-S	37.0			http://example.org/mcbo#MediumProductivity
http://example.org/mcbo#cellline_CHO-S	37.0			http://example.org/mcbo#MediumProductivity
http://example.org/mcbo#cellline_CHO-S	37.0			http://example.org/mcbo#MediumProductivity
http://example.org/mcbo#cellline_CHO-DXB11	37.0			http://example.org/mcbo#VeryHighProductivity
http://example.org/mcbo#cellline_CHO-DXB11	37.0			http://example.org/mcbo#VeryHighProductivity
http://example.org/mcbo#cellline_CHO-DXB11	37.0			http://example.org/mcbo#VeryHighProductivity
http://example.org/mcbo#cellline_CHO-DXB11	37.0			http://example.org/mcbo#VeryHighProductivity
