## Supplementary material for "MCBO: Mammalian Cell Bioprocessing Ontology, A Hub-and-Spoke, IOF-Anchored Application Ontology": Competency Questions and Query Results: cq2.tsv

choLine	genes	maxProductivity	categoryAtMax
http://example.org/mcbo#cellline_CHO-DXB11	http://example.org/mcbo#AntibodyProductGene, http://example.org/mcbo#gene_EpoFc	5.0	VeryHigh
http://example.org/mcbo#cellline_CHO-K1	http://example.org/mcbo#AntibodyProductGene	4.0	High
http://example.org/mcbo#cellline_CHO-S	http://example.org/mcbo#AntibodyProductGene, http://example.org/mcbo#gene_ADM5, http://example.org/mcbo#gene_AMBP, http://example.org/mcbo#gene_ARTN, http://example.org/mcbo#gene_ASGR1, http://example.org/mcbo#gene_BMP10, http://example.org/mcbo#gene_CCL20, http://example.org/mcbo#gene_CCL28, http://example.org/mcbo#gene_CXCL13, http://example.org/mcbo#gene_FLT3LG, http://example.org/mcbo#gene_FN…	4.0	High
