## Supplementary material for "MCBO: Mammalian Cell Bioprocessing Ontology, A Hub-and-Spoke, IOF-Anchored Application Ontology": Competency Questions and Query Results: cq5.tsv

processType	count
http://example.org/mcbo#BatchCultureProcess	518
http://example.org/mcbo#FedBatchCultureProcess	135
http://example.org/mcbo#PerfusionCultureProcess	48
http://example.org/mcbo#UnknownCultureProcess	22
